# Inhibition of autophagy as a novel therapy for the treatment of neurofibromatosis type 1 tumors

**DOI:** 10.1101/2021.12.20.473481

**Authors:** M. Stevens, Y. Wang, S.J. Bouley, T.R. Mandigo, A. Sharma, S. Sengupta, A. Housden, S. Oltean, N. Perrimon, J.A. Walker, B.E. Housden

## Abstract

Neurofibromatosis type 1 (NF1) is a genetic disorder associated with various symptoms including the formation of benign tumors along nerves. Drug treatments are currently limited. The MEK inhibitor selumetinib is used for a subset of cases but is not always effective and can cause side effects. Therefore, there is a clear need to discover new drugs to target *NF1*-deficient tumor cells. Using a *Drosophila* cell model of NF1, we performed synthetic lethal screens to identify novel drug targets. We identified 54 candidates, which were validated with variable dose analysis as a secondary screen. Five candidates could be targeted using existing drugs, with autophagy inhibitors (chloroquine (CQ) and bafilomycin A1) showing the greatest potential for selectively killing *NF1*-deficient *Drosophila* cells. When further investigating autophagy-related genes, we found that 14 out of 30 genes tested had a synthetic lethal interaction with *NF1*. These 14 genes are involved in the regulation of all aspects of the autophagy pathway and can be targeted with additional autophagy drugs, although none were as effective as CQ. The lethal effect of autophagy inhibitors was conserved in a panel of human *NF1*-deficient Schwann cell lines, highlighting their translational potential. The effect of CQ was also conserved in a *Drosophila NF1 in vivo* model and in a xenografted *NF1*-deficient tumor cell line in mice, with CQ treatment resulting in a more significant reduction in tumor growth than selumetinib treatment. Furthermore, combined treatment with CQ and selumetinib resulted in a further reduction in *NF1*-deficient cell viability. In conclusion, *NF1*-deficient cells are vulnerable to disruption of the autophagy pathway. This pathway represents a promising therapeutic target for *NF1*-associated tumors, and CQ was identified as a promising candidate drug for the treatment of *NF1* tumors.
