## Supplementary material for "Inhibition of autophagy as a novel therapy for the treatment of neurofibromatosis type 1 tumors": Table S2

### Sheet: Sheet1
FlyBaseID	Fly Symbol	Human Symbol
FBgn0264542	hwt	SHF
FBgn0051354	Hsp70Bbb	HSPA1B
FBgn0023143	Uba1	UBA7
FBgn0037431	CG17917	PEBP1
FBgn0029971	ND-MNLL	NDUFB1
FBgn0038271	UQCR-C1	UQCRC1
FBgn0038539	Atg8b	GABARAP
FBgn0031066	COX6B	COX6B2
FBgn0023518	trr	KMT2D
FBgn0284252	Letm1	LETM2
FBgn0039830	ATPsynC	ATP5MC3
FBgn0020910	RpL3	RPL3L
FBgn0037742	Rpt3R	PSMC4
FBgn0039830	ATPsynC	ATP5MC1
FBgn0023518	trr	KMT2C
FBgn0086675	fne	ELAVL3
FBgn0086675	fne	ELAVL1
FBgn0023213	eIF4G1	EIF4G1
FBgn0023213	eIF4G1	EIF4G3
FBgn0033316	Gle1	GLE1
FBgn0039406	RpL34a	RPL34
FBgn0262739	AGO1	AGO4
FBgn0034576	ND-B14.7	NDUFA11
FBgn0036549	CG10516	SPSB3
FBgn0260439	Pp2A-29B	PPP2R1B
FBgn0039830	ATPsynC	ATP5MC2
FBgn0050382	CG30382	PSMA6
FBgn0284252	Letm1	LETM1
FBgn0039561	mfrn	SLC25A28
FBgn0262739	AGO1	AGO1
FBgn0262739	AGO1	AGO3
FBgn0040273	Spt5	SUPT5H
FBgn0028648	mRpL50	MRPL50
FBgn0028411	Nxt1	NXT2
FBgn0035122	mRpL17	MRPL17
FBgn0031066	COX6B	COX6B1
FBgn0023143	Uba1	UBA1
FBgn0028342	ATPsyndelta	ATP5F1D
FBgn0011725	twin	CNOT6
FBgn0033081	geminin	GMNN
FBgn0031660	mRpL28	MRPL28
FBgn0086675	fne	ELAVL4
FBgn0028868	CG4701	ATAD1
FBgn0020910	RpL3	RPL3
FBgn0024556	mEFTu1	TUFM
FBgn0034641	mahj	DCAF1
FBgn0016697	Prosalpha5	PSMA5
FBgn0261592	RpS6	RPS6
FBgn0001233	Hsp83	HSP90AB1
FBgn0001233	Hsp83	HSP90AA1
FBgn0028411	Nxt1	NXT1
FBgn0039212	Syx18	STX18
FBgn0037351	RpL13A	RPL13A
FBgn0019936	RpS20	RPS20
FBgn0030121	Cfp1	CXXC1
FBgn0051040	Cog7	COG7
FBgn0031536	Cog3	COG3
FBgn0086675	fne	ELAVL2
FBgn0039561	mfrn	SLC25A37
FBgn0025366	Ip259	NSA2
FBgn0036973	Rbbp5	RBBP5
FBgn0030853	ND-24	NDUFV2
FBgn0019957	ND-42	NDUFA10
FBgn0262739	AGO1	AGO2
FBgn0036135	mRpL2	MRPL2
FBgn0260962	pic	DDB1
FBgn0015834	eIF3i	EIF3I
FBgn0025638	Roc1a	RBX1
FBgn0260439	Pp2A-29B	PPP2R1A
FBgn0017566	ND-75	NDUFS1
FBgn0011725	twin	CNOT6L
FBgn0038271	UQCR-C1	PMPCB
FBgn0004926	eIF2beta	EIF2S2
FBgn0261119	Prp19	PRPF19
