## Supplementary material for "Inhibition of autophagy as a novel therapy for the treatment of neurofibromatosis type 1 tumors": Table S3

### Sheet: Sheet1
Table S3. The 29 autophagy genes screened for synthetic lethal interactions with NF1 using VDA analysis
Gene type	Gene	FBgn
Autophagy-related genes	Atg1	FBgn0260945
	Atg2	FBgn0044452
	Atg3	FBgn0036813
	Atg4a	FBgn0031298
	Atg4b	FBgn0038325
	Atg5	FBgn0029943
	Atg7	FBgn0034366
	Atg8a	FBgn0052672
	Atg9	FBgn0034110
	Atg10	FBgn0040780
Atg1 protein kinase complex	Atg12	FBgn0036255
	Atg13	FBgn0261108
Atg12-Atg5-Atg16 complex	Atg14	FBgn0039636
Autophagy-specific PI3K complex	Atg16	FBgn0039705
	Atg17	FBgn0037363
	Atg18a	FBgn0035850
	Atg18b	FBgn0032935
	Atg101	FBgn0030960
	Pi3K59F	FBgn0015277
	Vps15	FBgn0260935
	car	FBgn0000257
	dor	FBgn0000482
	It	FBgn0002566
	Vps8	FBgn0035704
	Vps11	FBgn0052350
	Vps16A	FBgn0285911
	Vps16B	FBgn0039702
	Vps33B	FBgn0039335
	Vps39	FBgn0038593
